# Robust antibiotic sensitization of pathogenic *Pseudomonas aeruginosa* via negative hysteresis in the cell envelope

**DOI:** 10.1101/2025.08.22.671355

**Authors:** Florian Buchholz, Lina M. Upterworth, Leif Tueffers, Espen E. Groth, Kira Haas, Daniel Schütz, Abigail Savietto Scholz, Aditi Batra, Surajit Pal, Samarpita Banerjee, Badri N. Dubey, Sören Franzenburg, Barbara Kalsdorf, Klaus F. Rabe, Dennis Nurjadi, Jan Rupp, Dan I. Andersson, Holger Sondermann, Marc Bramkamp, Roderich Roemhild, Hinrich Schulenburg

## Abstract

Antibiotic combination in time and space is a key strategy to combat antimicrobial resistance. The success of such treatment designs requires their robust efficacy across treatment conditions and a pathogen’s genomic diversity. This study found that an initial treatment with a β-lactam antibiotic causes robust cellular sensitization towards an aminoglycoside antibiotic across the high-risk human pathogen *Pseudomonas aeruginosa*, including resistant strains. This phenomenon of cellular sensitization, termed negative hysteresis, is modulated by the Cpx envelope stress response system and linked to membrane stress during growth. The increase in efficacy is achieved through a β-lactam induced elevated cellular uptake of the subsequently administered aminoglycoside. Negative hysteresis and the Cpx system are linked in several cases to the expression of synergistic drug interactions, thus enhancing efficacy of antibiotic combinations. Overall, our study identifies the phenomenon of negative hysteresis as a robustly inducible phenotype and thus a unique focus for optimizing antimicrobial therapy.
