## Supplementary material for "Robust antibiotic sensitization of pathogenic *Pseudomonas aeruginosa* via negative hysteresis in the cell envelope": SI Key Resources

### Sheet: Strains
Strain	Genotype / Isolation source	Alias	Origin	Strain ID (Schulenburg lab strain library)
P. aeruginosa
UCBPP-PA14	wild type	PA14	Rahme et al. 1995	1260, 78
UCBPP-PA14	cpxS 487T>G	CpxS T163P	Römhild et al. 2018	787
UCBPP-PA14	ΔcpxS	ΔcpxS	this project	1261
UCBPP-PA14	Δrmf	Δrmf	this project	1262
UCBPP-PA14	ΔalgU	ΔalgU	this project	1263
UCBPP-PA14	ΔphoP	ΔphoP	this project	1264
UCBPP-PA14	cpxS 242_247delevolved	-	Römhild et al. 2018, (isolate 12-1a-D2-7)	-
UCBPP-PA14	cpxS 562C>Tevolved, cycB 235_255CTTGTCGCCAACCTTCGGCG>CCGCCCAGCevolved	-	Römhild et al. 2018, (isolate 12-1a-D8-18)	-
UCBPP-PA14	cpxS 242_247del	CpxS DES81_83G	this project	1270
UCBPP-PA14	cpxS 562C>T	CpxS G188S	this project	586
UCBPP-PA14	ΔcpxR	ΔcpxR	this project	588
UCBPP-PA14	ΔcpxP (PA14_22740)	ΔcpxP	this project	589
UCBPP-PA14	pME6032	PA14: OEempty	this project	1266
UCBPP-PA14	pME6032-CpxS	PA14: CpxS-OE	this project	1267
UCBPP-PA14	ΔcpxS, pME6032-CpxS	ΔcpxS: CpxS-OE	this project	1268
PAO1	wild type	PAO1	Holloway 1955	50
C40A	Clinical - CF	H01	Hilker et al. 2015, Tueffer et al. 2024	1195
D421	Clinical - CF	H02	Hilker et al. 2015, Tueffer et al. 2024	1196
F469	Clinical - COPD	H03	Hilker et al. 2015, Tueffer et al. 2024	1197
0C2E	Clinical - CD	H04	Hilker et al. 2015, Tueffer et al. 2024	1198
E429	Clinical - airways	H05	Hilker et al. 2015, Tueffer et al. 2024	1199
239A	Clinical - airways	H06	Hilker et al. 2015, Tueffer et al. 2024	1200
2C22	Clinical - COPD	H07	Hilker et al. 2015, Tueffer et al. 2024	1201
F429	Clinical - airways	H08	Hilker et al. 2015, Tueffer et al. 2024	1202
B420	Environmental - river	H09	Hilker et al. 2015, Tueffer et al. 2024	1203
EA0A	Clinical - wound	H10	Hilker et al. 2015, Tueffer et al. 2024	1204
0812	Clinical - airways	H11	Hilker et al. 2015, Tueffer et al. 2024	1205
2C1A	Clinical - COPD	H12	Hilker et al. 2015, Tueffer et al. 2024	1206
1BAE	Clinical - CF	H13	Hilker et al. 2015, Tueffer et al. 2024	1207
3C2A	Clinical - CF	H14	Hilker et al. 2015, Tueffer et al. 2024	1208
EC2A	Environmental - river	H15	Hilker et al. 2015, Tueffer et al. 2024	1209
EC21	Environmental - ocean	H16	Hilker et al. 2015, Tueffer et al. 2024	1210
843A	Environmental - plant	H17	Hilker et al. 2015, Tueffer et al. 2024	1211
0822	Environmental - plant	H18	Hilker et al. 2015, Tueffer et al. 2024	1211
149A	Environmental - river	H19	Hilker et al. 2015, Tueffer et al. 2024	1212
478A	Environmental - soil	H20	Hilker et al. 2015, Tueffer et al. 2024	1213
UCBPP-PA14	Resistant clone from population PIT1	PIT1	Barbosa et al. 2017
UCBPP-PA14	Resistant clone from population PIT2	PIT2	Barbosa et al. 2017
UCBPP-PA14	Resistant clone from population PIT3	PIT3	Barbosa et al. 2017
UCBPP-PA14	Resistant clone from population PIT4	PIT4	Barbosa et al. 2017
UCBPP-PA14	Resistant clone from population PIT5	PIT5	Barbosa et al. 2017
UCBPP-PA14	Resistant clone from population PIT6	PIT6	Barbosa et al. 2017
UCBPP-PA14	Resistant clone from population PIT7	PIT7	Barbosa et al. 2017
UCBPP-PA14	Resistant clone from population PIT8	PIT8	Barbosa et al. 2017
UCBPP-PA14	Resistant clone from population PIT9	PIT9	Barbosa et al. 2017
UCBPP-PA14	Resistant clone from population PIT10	PIT10	Barbosa et al. 2017
UCBPP-PA14	Resistant clone from population CIP2	CIP2	Barbosa et al. 2017
UCBPP-PA14	Resistant clone from population CIP3	CIP3	Barbosa et al. 2017
UCBPP-PA14	Resistant clone from population CIP9	CIP9	Barbosa et al. 2017
UCBPP-PA14	Resistant clone from population GEN4	GEN4	Barbosa et al. 2017
UCBPP-PA14	Resistant clone from population GEN5	GEN5	Barbosa et al. 2017
UCBPP-PA14	Resistant clone from population GEN7	GEN7	Barbosa et al. 2017
UCBPP-PA14	Resistant clone from population CEF1	CEF1	Barbosa et al. 2017
UCBPP-PA14	Resistant clone from population CEF1	CEF5	Barbosa et al. 2017
PI1_1	COPD Sputum Isolate	PI1	this project
PI1_2	COPD Sputum Isolate	PI1	this project
PI1_3	COPD Sputum Isolate	PI1	this project
PI1_4	COPD Sputum Isolate	PI1	this project
PI1_5	COPD Sputum Isolate	PI1	this project
PI1_6	COPD Sputum Isolate	PI1	this project
PI1_7	COPD Sputum Isolate	PI1	this project
PI1_8	COPD Sputum Isolate	PI1	this project
PI1_9	COPD Sputum Isolate	PI1	this project
PI1_10	COPD Sputum Isolate	PI1	this project
PI1_11	COPD Sputum Isolate	PI1	this project
PI1_12	COPD Sputum Isolate	PI1	this project
PI1_13	COPD Sputum Isolate	PI1	this project
PI1_14	COPD Sputum Isolate	PI1	this project
PI2_1	COPD Sputum Isolate	PI2	this project
PI2_2	COPD Sputum Isolate	PI2	this project
PI2_3	COPD Sputum Isolate	PI2	this project
PI2_4	COPD Sputum Isolate	PI2	this project
PI2_5	COPD Sputum Isolate	PI2	this project
PI2_6	COPD Sputum Isolate	PI2	this project
PI2_7	COPD Sputum Isolate	PI2	this project
PI2_8	COPD Sputum Isolate	PI2	this project
PI3.1_1	COPD Sputum Isolate	PI3.1	this project
PI3.1_2	COPD Sputum Isolate	PI3.1	this project
PI3.1_3	COPD Sputum Isolate	PI3.1	this project
PI3.1_4	COPD Sputum Isolate	PI3.1	this project
PI3.1_5	COPD Sputum Isolate	PI3.1	this project
PI3.1_6	COPD Sputum Isolate	PI3.1	this project
PI3.1_7	COPD Sputum Isolate	PI3.1	this project
PI3.1_8	COPD Sputum Isolate	PI3.1	this project
PI3.1_9	COPD Sputum Isolate	PI3.1	this project
PI3.1_10	COPD Sputum Isolate	PI3.1	this project
PI3.1_11	COPD Sputum Isolate	PI3.1	this project
PI3.1_12	COPD Sputum Isolate	PI3.1	this project
PI3.2_1	COPD Sputum Isolate	PI3.2	this project
PI3.2_2	COPD Sputum Isolate	PI3.2	this project
PI3.2_3	COPD Sputum Isolate	PI3.2	this project
PI3.2_4	COPD Sputum Isolate	PI3.2	this project
PI3.2_5	COPD Sputum Isolate	PI3.2	this project
PI3.2_6	COPD Sputum Isolate	PI3.2	this project
PI3.2_7	COPD Sputum Isolate	PI3.2	this project
PI3.2_8	COPD Sputum Isolate	PI3.2	this project
PI4.1_1	COPD Sputum Isolate	PI4.1	this project
PI4.1_2	COPD Sputum Isolate	PI4.1	this project
PI4.1_3	COPD Sputum Isolate	PI4.1	this project
PI4.1_4	COPD Sputum Isolate	PI4.1	this project
PI4.1_5	COPD Sputum Isolate	PI4.1	this project
PI4.1_6	COPD Sputum Isolate	PI4.1	this project
PI4.1_7	COPD Sputum Isolate	PI4.1	this project
PI4.1_8	COPD Sputum Isolate	PI4.1	this project
PI4.1_9	COPD Sputum Isolate	PI4.1	this project
PI4.1_10	COPD Sputum Isolate	PI4.1	this project
PI4.2_1	COPD Sputum Isolate	PI4.2	this project
PI4.2_2	COPD Sputum Isolate	PI4.2	this project
PI4.2_3	COPD Sputum Isolate	PI4.2	this project
PI4.2_4	COPD Sputum Isolate	PI4.2	this project
PI4.2_5	COPD Sputum Isolate	PI4.2	this project
PI4.2_6	COPD Sputum Isolate	PI4.2	this project
PI4.2_7	COPD Sputum Isolate	PI4.2	this project
PI4.2_8	COPD Sputum Isolate	PI4.2	this project
PI4.2_9	COPD Sputum Isolate	PI4.2	this project
PI4.2_10	COPD Sputum Isolate	PI4.2	this project
E. coli
JM109	-	-	Promega (L2005)
Top10	pUIsacB	-	Obeng et al. 2023	1236
HB101	pRK2013	-	(Rogers & Summers, personal communication)	1237
DH5α	pME6032	-	(Rogers, personal communication)	1259
References
L. G. Rahme, E. J. Stevens, S. F. Wolfort, J. Shao, Common Virulence Factors for Bacterial Pathogenicity in Plants and Animals. 268, 5 (1995).
R. Roemhild, et al., Cellular hysteresis as a principle to maximize the efficacy of antibiotic therapy. Proc. Natl. Acad. Sci. U. S. A. 115, 9767–9772 (2018).
B. W. Holloway, Genetic Recombination in Pseudomonas aeruginosa. Microbiology 13, 572–581 (1955).
R. Hilker, et al., Interclonal gradient of virulence in the Pseudomonas aeruginosa pangenome from disease and environment. Environ. Microbiol. 17, 29–46 (2015).
L. Tueffers, et al., Variation in the response to antibiotics and life-history across the major Pseudomonas aeruginosa clone type (mPact) panel. Microbiol. Spectr. 0, e00143-24 (2024).
C. Barbosa, et al., Alternative Evolutionary Paths to Bacterial Antibiotic Resistance Cause Distinct Collateral Effects. Mol. Biol. Evol. 34, 2229–2244 (2017).
N. Obeng, et al., Bacterial c-di-GMP has a key role in establishing host–microbe symbiosis. Nat. Microbiol. 8, 1809–1819 (2023).

### Sheet: Plasmids
Plasmid	Antibiotic resistance	Reference
pUIsacB	TETR	Obeng et al. 2023
pRK2013	KANR	Figurski et al. 1979
pME6032	TETR	Heeb et al. 2002
pME6032-CpxS	TETR	this study

### Sheet: Antibiotics
Abbr.	Antibiotic	Supplier	Order ID
CAR	Carbenicillin	Carl Roth	6344.2
CHL	Chloramphenicol	Carl Roth	3886.2
CIP	Ciprofloxacin	Sigma-Aldrich	17850-5G-F
CTZ	Ceftazidime	Sigma-Aldrich	C3809-1G
GEN	Gentamicin	Sigma-Aldrich	48760-5G-F
KAN	Kanamycin	Carl Roth	T832.2
MER	Meropenem	Sigma-Aldrich	M2574-50MG
NF	Nitrofurantoin	Sigma-Aldrich	N7878-10G
PIP	Piperacillin	Sigma-Aldrich	P8396-1G
PMB	Polymixin B	Carl Roth	0235.1
TAZ	Tazobactam	Sigma-Aldrich	68300-5MG
TET	Tetracycline	Carl Roth	0237.1
VAL	Valinomycin	Merck	676377-100MG
BnOH	benzyl alcohol	Sigma-Aldrich	402834
